# FITdb, an Integrated Functional Immunogenomics and Transcriptomics Database

**DOI:** 10.64898/2026.07.28.741304

**Authors:** Xinjian Cen, Qixuan Ma, Kevin Kim, Susanne Gamas-Vis, Ananda Goldrath, Maximilian Heeg, Miguel Reina-Campos

## Abstract

Genetic screens in immune cells enable the systematic interrogation of gene function at scale, uncovering key regulators of cell functions such as tumor cell killing and persistence. However, existing datasets typically focus on specific biological questions, employ targeted gene panels, are generated under diverse experimental conditions, and are not readily accessible, which together limit their integration and future usability. To address this, we developed the Functional Immunogenomics and Transcriptomics Database (FITdb), a freely accessible resource that harmonizes functional genomics datasets for the study of immune cell biology. FITdb currently integrates 43 independent functional genetics screens, including 32 pooled and 11 single-cell screens, spanning 20, 696 mouse genes and 22, 293 human genes across 199 immune cell types and conditions. All datasets are uniformly re-analyzed to enable cross-study comparisons. FITdb provides intuitive, gene-centric visualizations, detailed exploration of individual screens, and access to sgRNA-level data. Additionally, built-in tools such as “*Compare MyGeneSet*” and “*Compare MyScreen*” identify statistically significant overlaps between user-defined gene lists and functional gene sets in FITdb, and enable direct comparison of user-generated screening data with existing datasets, respectively. Together, FITdb provides a comprehensive, user-friendly platform for accelerating the discovery of immune regulatory programs. The database is freely available at https://fitdb.lji.org.

**Graphical Abstract:** 
