## Supplementary_Table1 for "FITdb, an Integrated Functional Immunogenomics and Transcriptomics Database"

TITLE	AUTHOR	LABORATORY	SPECIES (MODALITY)	MODE	IMMUNE CELL TYPE	ASSAY	LIBRARY SIZE (GENES)	LIBRARY NAME	REFERENCE
TRM Metabolism	Miguel Reina-Campos	Ananda Goldrath	Mouse (in vivo)	CRISPR KO	Cas9GFP P14 CD8 T cells	LCMV Armstrong	3,017	Biroi_Metabolism	37648857
TIL Metabolism	Jun Wei	Hongbo Chi	Mouse (in vivo)	CRISPR KO	Cas9GFP OT-I CD8 T cells	B16F10 (Tumor)	3,017	Biroi_Metabolism	31827283
TRM MitochondriaÐLysosome	Jana L. Raynor	Hongbo Chi	Mouse (in vivo)	CRISPR KO	Cas9 Ovalbumin (OVA)-specific OT-I CD8 T cells	Listeria Monocytogenes Expressing OVA (LM-OVA)	1,589	MitochondriaÐLysosome	39406246
Genome Wide Human T cell proliferation	Eric Shifrut	Alexander Marson	Human (in vitro)	CRISPR KO	Primary Human T Cells	TCR Stimulation	19,114	Brunello sgRNA Library	30449619
Metabolic Regulators for CD8+ T Cell Fate Decisions	Hongling Huang	Hongbo Chi	Mouse (in vivo)	CRISPR KO	Cas9GFP P14 CD8 T cells	LCMV Armstrong	3,017	Biroi_Metabolism	33636132
OpTICS identifies TF involved in TEFF and TEX cell differentiation	Zeyu Chen	Junwei Shi & E. John Wherry	Mouse (in vivo)	CRISPR KO	LCMV Armstrong | LCMV Clone13	LCMV Armstrong	136	Transcription Factor Subset	33636129
Genome-wide identification of CD8 T cell fitness genes in vivo and in vitro	Hanfei Zhao	Min Peng	Mouse (in vivo)	CRISPR KO	Cas9GFP OT-I CD8 T cells	Transfer (In vivo) or Culture (In vitro)	19,674	Brie Genome-Wide sgRNA Library	34879274
Multiple genome-wide CRISPR screens in primary human T cells	Julia Carnevale	Alexander Marson	Human (in vitro)	CRISPR KO	Primary Human T Cells	Adenosine, Stim, Tregs, Cyclosporine, Tacrolimus, and TGFb	19,114	Brunello sgRNA Library	36002574
Genome-wide CRISPR screens identify genetic regulators of T cell exhaustion	Julia A. Belk	Ansuman T. Satpathy	Mouse (in vitro)	CRISPR KO	CD8+ T Cells	in vitro acute (IL-2 only) and chronic (anti-CD3 and IL-2) stimulation	18,424	Teichmann Genome-wide CRISPR Knockout Library (Pooled Library #104861)	35750052
Multimodal stimulation screens reveal unique and shared genes limiting T cell fitness	Chun-Pu Lin	Daniel S Peeper	Mouse (in vitro)	CRISPR KO	Cas9GFP OT-I CD8 T cells	In Vitro Intense, Acute, Chronic Stimulation	19,674	Brie Genome-Wide sgRNA Library	38490212
CRISPR activation screens decode stimulation responses in primary human T cells	Ralf Schmidt	Alexander Marson	Human (in vitro)	CRISPRa	Primary Human T Cells	In Vitro Stimulation	18,885 (Set A), 18,843 (Set B)	Calabrese (CRISPRa) sgRNA library	35113687
CRISPR interference screens decode stimulation responses in primary human T cells	Ralf Schmidt	Alexander Marson	Human (in vitro)	CRISPRi	Primary Human T Cells	In Vitro Stimulation	18,901 (Set A), 18,899 (Set B)	Dolcetto (CRISPRi) sgRNA library	35113687
In vivo CRISPR screen identifies metabolic genes regulating CD8+ T cell fitness	Samantha Pretto	Mario Di Matteo & Massimiliano Mazzone	Mouse (in vivo)	CRISPR KO	Cas9GFP OT-I CD8 T cells	KPC_OVA (Tumor)	2,078	Metabolic single guide RNA (sgRNA) library	40065102
CRISPR screening for regulators of FOXP3	Kelvin Y. Chen	Shimon Sakaguchi	Human (in vitro)	CRISPR KO	Primary Human CD4+ T cells	iTreg induction	19,114	Brunello sgRNA Library	40140585
In vivo scCRISPR screening of intratumoral CTLs	Peipei Zhou	Hongbo Chi	Mouse (in vivo)	Single Cell Perturb Seq	Cas9GFP OT-I CD8 T cells	B16-OVA Melanoma	180	Transcription Factor scCRISPR Library	37968405
A genome-scale screen for synthetic drivers of T cell proliferation	Mateusz Legut	Neville E. Sanjana	Human (in vitro)	Single Cell ORF Overexpression	Primary Human T Cell	In Vitro Stimulation	33	ORF Library	35296855
KLF2 maintains lineage fidelity and suppresses CD8 T cell exhaustion during acute LCMV infection	Eric Fagerberg	Nikhil S. Joshi	Mouse (in vivo)	Single Cell Perturb Seq	Mouse CD8 T Cell	LCMV Armstrong	40	Transcription Factor scCRISPR Library	39946463
Central control of dynamic gene circuits governs T cell rest and activation	Maya M. Arce	Alexander Marson	Human (in vitro)	Single Cell Perturb Seq	Primary human CD4 T cell	In Vitro Stimulation	28	IL-2R_ regulators	39663454
In vivo CROP-seq screen positions Elovl1 as a top metabolic target in CD8+ T cells	Samantha Pretto	Massimiliano Mazzone	Mouse (in vivo)	Single Cell Perturb Seq	Cas9GFP OT-I CD8 T cells	KPC_OVA (Tumor)	83	Tumor/Lymphoid Niche Metabolic Gene Library	40065102
In vivo CRISPR screen identifies role for PBAF in CD8+ T cell differentiation	Amy E. Baxter	E. John Wherry	Mouse (in vivo)	CRISPR KO	Cas9GFP P14 CD8 T cells	LCMV Armstrong | LCMV Clone13	220	Epigenetic Regulators Subset	37315535
In vitro chronic stimulation CRISPR screen identifies transcriptional regulators of CD8 T cell differentiation	Jennifer E. Wu	E. John Wherry	Mouse (in vitro)	CRISPR KO	Cas9GFP P14 CD8 T cells	Acute & Chronic Stimulation	136	Transcription Factor Subset	37595022
Xinjian Pilot Surfaceome Library In Vivo Screen	Xinjian Cen	Miguel Reina-Campos	Mouse (in vivo)	CRISPR KO	Cas9GFP P14 CD8 T cells	LCMV Armstrong	2,567	Reina Surfaceome Library
MAIT Cell Memory Gene Program After Live Bacteria Vaccination	Gabriel Ascui Gac	Mitchell Kronenberg	Mouse (in vivo)	CRISPR KO	Cas9 Lung MAIT cells	Salmonella BRD509	786	Kronenberg MAIT Library
CRISPRa Perturb-seq captures diverse T cell states driven by genome-wide cytokine screen hits	Ralf Schmidt	Alexander Marson	Human (in vitro)	Single Cell Perturb Seq	Primary Human T Cell	Resting	70	70 Bulk Screen Hits	35113687
CRISPRa Perturb-seq captures diverse T cell states driven by genome-wide cytokine screen hits	Ralf Schmidt	Alexander Marson	Human (in vitro)	Single Cell Perturb Seq	Primary Human T Cell	In Vitro Stimulation	70	70 Bulk Screen Hits	35113687
In vivo Perturb-seq of BCMA CAR T cells	Nelson H. Knudsen	Marcela V. Maus	Mouse (in vivo)	Single Cell Perturb Seq	Human CAR T cell	NSG mice bearing MM.1S Tumor	9	Bulk Screen Subset	40993381
Masato In Vitro Surfaceome Library In Vivo Screen	Masato Hirota	Miguel Reina-Campos	Mouse (in vitro)	CRISPR KO	Cas9GFP CD8 T cells	BODIPY Uptake	2,567	Reina Surfaceome Library
In vivo CRISPR screen with both naive and activated CD8+ T cells in tumors	Martin W. LaFleur	Arlene H. Sharpe	Mouse (in vivo)	CRISPR KO	Cas9GFP OT-I CD8 T cells	B16-OVA Melanoma	898	Drug-target Subset	40796662
Context-specific IL-2R_ regulator screen in CD4+ T cells	Maya M. Arce	Alexander Marson	Human (in vitro)	CRISPR KO	Primary human CD4 T cell	In Vitro Stimulation	1,198	Trans-regulatory Subset	39663454
Pairing SLICE with Single-Cell RNA-Seq for High-Dimensional Molecular Phenotyping of Gene Knockouts in Primary Cells	Eric Shifrut	Alexander Marson	Human (in vitro)	Single Cell Perturb Seq	Primary Human T Cells	TCR Stimulation	20	Bulk Screen Hits	30449619
CRISPR Screen in Regulatory T Cells Reveals Modulators of Foxp3	Jessica T Cortez	Alexander Marson & Deyu Fang	Mouse (in vitro)	CRISPR KO	Mouse Primary Tregs	In Vitro Culture	490	Nuclear Factor Subset from the Brie Library	32499641
Genome-wide screen with a tonic signaling model of CAR T cell exhaustion	Katherine A Freitas	Crystal L Mackall	Human (in vitro)	CRISPR KO	Primary Human T Cells	Chronic Stimulation, Tumor Co-culture	20,500	Bassik Human CRISPR Library	36356142
In vivo Perturb-seq of TEXterm and TRM transcription factors in acute infection	H. Kay Chung	Wei Wang	Mouse (in vivo)	Single Cell Perturb Seq	Mouse P14 CD8+ T Cells	LCMV Armstrong	15	TEX-term/TRM TF Library	41639465
In vivo Perturb-seq of TEXterm transcription factors in chronic infection	H. Kay Chung	Wei Wang	Mouse (in vivo)	Single Cell Perturb Seq	Mouse P14 CD8+ T Cells	LCMV Clone13	19	Tex-term TF Library	41639465
TF/Genome-wide CRISPR screens identify critical targets to enhance CAR-NK cell antitumor potency	Alexander Biederstdt	Katayoun Rezvani	Human (in vitro)	CRISPR KO	Primary human NK cell	aAPC Feeder, Tumor Co-culture, Tumor Rechallenge	1632	Human Transcription Factor Knockout Library	40845844
Genome-wide CRISPR screens identify critical targets to enhance CAR-NK cell antitumor potency	Alexander Biederstdt	Katayoun Rezvani	Human (in vitro)	CRISPR KO	Primary human NK cell	aAPC Feeder, Tumor Co-culture, Tumor Rechallenge	19,281	Cellecta Human Genome-Wide CRISPRi Library	40845844
Inborn errors of metabolism (IEMs) and immunity (IEIs)	Andrew R. Patterson	Jeffrey C. Rathmell	Mouse (in vitro & in vivo)	CRISPR KO	Cas9 CD4+ T cells	IL-2 expansion; TH1, TH17, Treg inductions; colitis	312 genes | 1038 genes | 48 genes	IEI | IEM | Targeted IEM libraries	39151020
Arrayed single-cell CRISPR screen in human monocyte-derived macrophages	Simone M. Haag	Aditya Murthy	Human (in vitro)	Single Cell Perturb Seq	Human CD14 Macrophage	IFN-Î³ Stimulation	40	Hits from Genome Wide CRISPR Screens	39443811
SLICeVLP CRISPR screens in human primary macrophages identify regulators of TNF production	Hyuncheol Jung	Alexander Marson & Julia Carnevale	Human (in vitro)	CRISPR KO	Primary human macrophages	LPS stimulation, Macrophage differentiation	618	Myeloid inflammation-associated library	41415457
SLICeVLP CRISPR screens in human primary macrophages identify regulators of CD80 surface expression	Hyuncheol Jung	Alexander Marson & Julia Carnevale	Human (in vitro)	CRISPR KO	Primary human macrophages	Macrophage differentiation	1,349	Transcription factor and immunomodulatory library	41415457
In vitro CRISPR screens map regulators of T helper cell differentiation states	Yu Hou	Arlene H Sharpe & Vijay K Kuchroo	Mouse (in vitro)	CRISPR KO	Cas9GFP T cells	Th polarization, Stimulation	117	Th1 regulator gene set	39415015
Ex vivo CRISPR screens map regulators of T helper cell differentiation states	Yu Hou	Arlene H Sharpe & Vijay K Kuchroo	Mouse (in vitro & in vivo)	CRISPR KO	Cas9-SMARTA LSK cells	Immune reconstitution, Stimulation	117	Th1 regulator gene set	39415015
In vivo CRISPR screens map regulators of T helper cell differentiation states	Yu Hou	Arlene H Sharpe & Vijay K Kuchroo	Mouse (in vivo)	CRISPR KO	Cas9-SMARTA LSK cells	Immune reconstitution, Adoptive transfer, LCMV Armstrong	117	Th1 regulator gene set	39415015
